# Androgen Receptor SUMO site mutations ameliorate toxicity in *Drosophila* models of SBMA

**DOI:** 10.64898/2026.10.23.761456

**Authors:** Kristin Richardson, Matthew V. Prifti, Truman Kula, Fatimah H. Hussein, Sokol V. Todi

## Abstract

Spinal and bulbar muscular atrophy (SBMA) is an X-linked neurodegenerative disorder caused by a CAG trinucleotide repeat expansion in the androgen receptor (AR) gene that produces a toxic, polyglutamine-expanded protein. SBMA is part of a broader class of polyglutamine (polyQ) diseases characterized by protein misfolding, aggregation, and progressive neuronal dysfunction, for which no disease-modifying therapies exist. Post-translational modification of AR, including SUMOylation, is an important regulator of its transcriptional activity, stability, and cellular localization. Disease protein modification by SUMO is implicated in various neurodegenerative diseases and can influence protein aggregation and toxicity in polyQ disorders. Prior studies suggest that preventing AR SUMOylation positively modifies disease phenotypes. Here, we generated *Drosophila* models expressing polyQ-expanded human AR in which the canonical SUMO acceptor lysine sites were mutated into arginines to prevent SUMOylation of AR. Using tissue-specific expression in neurons and muscle, we assessed effects on lifespan, motor behavior, AR localization, and gene expression. Mutation of AR SUMOylation sites leads to improvements in longevity when expressed in muscle. Effects on motor performance were more limited. Transcriptomic analysis revealed tissue-specific effects of AR SUMO-site mutation, with enrichment of immune, metabolic, and defense-related processes in heads, but limited enrichment in thoraces. In both tissues, a subset of genes altered by AR SUMO-site mutation showed expression changes opposing those associated with polyQ expansion. These findings support a modulatory role for SUMOylation in SBMA pathogenesis and highlight post-translational regulation of AR as a potential therapeutic avenue requiring further investigation.
