## Supplemental Table 1 for "Androgen Receptor SUMO site mutations ameliorate toxicity in *Drosophila* models of SBMA"

### Sheet: Venn Membership
Gene Information			ARQ20 vs Ctrl				ARQ112 vs ARQ20				ARQ112-SUMO vs ARQ112				Venn Summary
FlyBase ID	Gene Symbol	Gene Name	Significant	Direction	log2FC	padj	Significant2	Direction3	log2FC4	padj5	Significant6	Direction7	log2FC8	padj9	# Comparisons	Venn Region
FBgn0000079	Amy-p	Amylase proximal	FALSE				FALSE				TRUE	Down	-1.49709	8.3418e-06	1	ARQ112-SUMO vs ARQ112 only
FBgn0000277	CecA2	Cecropin A2	TRUE	Down	-2.68129	0.0144367	FALSE				FALSE				1	ARQ20 vs Ctrl only
FBgn0000473	Cyp6a2	Cytochrome P450 6a2	TRUE	Down	-1.11694	3.94364e-13	FALSE				FALSE				1	ARQ20 vs Ctrl only
FBgn0000551	Edg78E	Ecdysone-dependent gene 78E	TRUE	Down	-1.85799	0.0228491	FALSE				FALSE				1	ARQ20 vs Ctrl only
FBgn0001229	Hsp67Bc	Heat shock gene 67Bc	TRUE	Down	-1.03289	3.75558e-30	FALSE				FALSE				1	ARQ20 vs Ctrl only
FBgn0002564	Lsp1gamma	Larval serum protein 1 gamma	TRUE	Down	-7.22226	4.17287e-42	FALSE				FALSE				1	ARQ20 vs Ctrl only
FBgn0003060	CG9757	uncharacterized protein	TRUE	Down	-1.72178	0.0226282	FALSE				FALSE				1	ARQ20 vs Ctrl only
FBgn0003082	phr	photorepair	TRUE	Up	1.40174	2.91223e-65	TRUE	Down	-1.57397	2.16134e-21	TRUE	Up	1.49838	3.78098e-18	3	All three
FBgn0003312	sad	shadow	TRUE	Up	1.19513	1.20939e-06	FALSE				FALSE				1	ARQ20 vs Ctrl only
FBgn0003357	Jon99Ciii	Jonah 99Ciii	TRUE	Down	-1.24807	0.0226483	FALSE				FALSE				1	ARQ20 vs Ctrl only
FBgn0004034	y	yellow	TRUE	Up	1.00124	0.00499672	TRUE	Up	1.67664	4.22356e-18	FALSE				2	ARQ20/Ctrl + ARQ112/ARQ20
FBgn0004240	DptA	Diptericin A	TRUE	Down	-3.2966	0.00374953	FALSE				FALSE				1	ARQ20 vs Ctrl only
FBgn0004400	rhi	rhino	TRUE	Down	-1.7841	0.000621394	FALSE				TRUE	Down	-1.05146	0.0217838	2	ARQ20/Ctrl + SUMO/ARQ112
FBgn0004777	Ccp84Ag	Ccp84Ag	FALSE				TRUE	Up	1.12416	1.68133e-11	FALSE				1	ARQ112 vs ARQ20 only
FBgn0004782	Ccp84Ab	Ccp84Ab	TRUE	Up	2.26694	0.00589272	FALSE				FALSE				1	ARQ20 vs Ctrl only
FBgn0004872	piwi	P-element induced wimpy testis	FALSE				TRUE	Up	1.00151	0.00647829	TRUE	Down	-1.67947	2.90394e-05	2	ARQ112/ARQ20 + SUMO/ARQ112
FBgn0004895	FoxL1	Forkhead box L1	TRUE	Up	6.12184	1.58413e-10	FALSE				FALSE				1	ARQ20 vs Ctrl only
FBgn0005390	fs(1)M3	female sterile (1) M3	TRUE	Down	-1.39594	0.0017771	FALSE				FALSE				1	ARQ20 vs Ctrl only
FBgn0010241	Mdr50	Multi drug resistance 50	TRUE	Up	2.52701	2.77967e-13	FALSE				FALSE				1	ARQ20 vs Ctrl only
FBgn0010388	Dro	Drosocin	FALSE				TRUE	Up	4.6221	0.0075518	TRUE	Down	-5.28022	0.00209516	2	ARQ112/ARQ20 + SUMO/ARQ112
FBgn0010395	Itgbn	Integrin betanu subunit	TRUE	Down	-2.07872	6.85885e-12	FALSE				FALSE				1	ARQ20 vs Ctrl only
FBgn0011279	Obp69a	Odorant-binding protein 69a	TRUE	Up	1.71565	0.000225207	FALSE				FALSE				1	ARQ20 vs Ctrl only
FBgn0011283	Obp28a	Odorant-binding protein 28a	TRUE	Up	2.06185	2.26302e-06	FALSE				FALSE				1	ARQ20 vs Ctrl only
FBgn0012042	AttA	Attacin-A	TRUE	Down	-1.26704	0.019266	TRUE	Up	3.76406	0.014216	TRUE	Down	-3.62066	0.0445025	3	All three
FBgn0013275	Hsp70Aa	Heat shock protein 70 Aa	FALSE				TRUE	Up	1.78723	3.02076e-07	FALSE				1	ARQ112 vs ARQ20 only
FBgn0013277	Hsp70Ba	Heat shock protein 70 Ba	TRUE	Up	2.25636	0.0118593	TRUE	Up	1.58142	0.000472115	FALSE				2	ARQ20/Ctrl + ARQ112/ARQ20
FBgn0013278	Hsp70Bb	Heat shock protein 70 Bb	TRUE	Up	2.8418	1.03752e-25	TRUE	Up	1.47864	7.84914e-25	FALSE				2	ARQ20/Ctrl + ARQ112/ARQ20
FBgn0013323	Ptth	Prothoracicotropic hormone	TRUE	Down	-1.0139	2.34174e-08	FALSE				FALSE				1	ARQ20 vs Ctrl only
FBgn0014019	Rh5	Rhodopsin 5	TRUE	Up	1.37727	5.70072e-83	FALSE				FALSE				1	ARQ20 vs Ctrl only
FBgn0014179	gcm	glial cells missing	FALSE				TRUE	Down	-1.23112	0.0130444	FALSE				1	ARQ112 vs ARQ20 only
FBgn0014454	Acp1	Adult cuticle protein 1	TRUE	Up	1.24119	5.77212e-05	FALSE				FALSE				1	ARQ20 vs Ctrl only
FBgn0014464	Cp7Fa	Chorion protein a at 7F	TRUE	Up	1.20564	8.37693e-17	FALSE				FALSE				1	ARQ20 vs Ctrl only
FBgn0014465	Cp7Fb	Chorion protein b at 7F	TRUE	Up	1.14582	1.51337e-17	FALSE				FALSE				1	ARQ20 vs Ctrl only
FBgn0014865	Mtk	Metchnikowin	TRUE	Down	-2.39229	0.000759689	TRUE	Up	3.46107	0.0147073	TRUE	Down	-3.40183	0.0451301	3	All three
FBgn0015034	Cyp4e1	Cytochrome P450 4e1	TRUE	Up	1.12056	1.1258e-16	FALSE				FALSE				1	ARQ20 vs Ctrl only
FBgn0015035	Cyp4e3	Cytochrome P450 4e3	TRUE	Up	3.08068	3.88146e-77	FALSE				FALSE				1	ARQ20 vs Ctrl only
FBgn0015585	Acp63F	Accessory gland protein 63F	TRUE	Up	2.12766	0.00122864	FALSE				FALSE				1	ARQ20 vs Ctrl only
FBgn0015625	CycB3	Cyclin B3	TRUE	Down	-3.04712	0.00368273	FALSE				FALSE				1	ARQ20 vs Ctrl only
FBgn0016054	phr6-4	(6-4)-photolyase	FALSE				TRUE	Up	1.92643	3.17114e-08	FALSE				1	ARQ112 vs ARQ20 only
FBgn0023495	Lip3	Lipase 3	TRUE	Down	-4.20458	1.1802e-33	FALSE				FALSE				1	ARQ20 vs Ctrl only
FBgn0024227	aurB	aurora B	TRUE	Down	-2.6602	0.013896	FALSE				FALSE				1	ARQ20 vs Ctrl only
FBgn0024294	Spn43Aa	Serpin 43Aa	TRUE	Up	1.55717	0.00403073	FALSE				FALSE				1	ARQ20 vs Ctrl only
FBgn0025390	Mur2B	Mucin related 2B	TRUE	Up	1.45224	1.96148e-39	FALSE				FALSE				1	ARQ20 vs Ctrl only
FBgn0025739	pon	partner of numb	TRUE	Down	-1.75757	0.0219903	FALSE				FALSE				1	ARQ20 vs Ctrl only
FBgn0025837	CG17636	uncharacterized protein	TRUE	Up	2.91102	4.2429e-06	FALSE				FALSE				1	ARQ20 vs Ctrl only
FBgn0026176	SkpB	SKP1-related B	TRUE	Down	-1.32498	0.00471789	FALSE				FALSE				1	ARQ20 vs Ctrl only
FBgn0026361	Septin5	Septin 5	TRUE	Down	-1.55362	0.00022385	FALSE				FALSE				1	ARQ20 vs Ctrl only
FBgn0026399	Or85e	Odorant receptor 85e	TRUE	Up	2.26449	3.17425e-05	FALSE				FALSE				1	ARQ20 vs Ctrl only
FBgn0026602	Adk3	Adenosine kinase 3	FALSE				TRUE	Down	-1.23752	2.09787e-82	TRUE	Up	1.15536	1.89811e-70	2	ARQ112/ARQ20 + SUMO/ARQ112
FBgn0027584	CG4757	uncharacterized protein	FALSE				TRUE	Up	1.91004	0.0155877	FALSE				1	ARQ112 vs ARQ20 only
FBgn0027949	msb1l	msb1l	TRUE	Down	-5.06965	0.0135749	FALSE				FALSE				1	ARQ20 vs Ctrl only
FBgn0028412	Mst33A	Mst33A	TRUE	Down	-2.26961	0.0209854	FALSE				FALSE				1	ARQ20 vs Ctrl only
FBgn0028468	rtet	tetracycline resistance	TRUE	Up	1.38856	1.29426e-09	FALSE				FALSE				1	ARQ20 vs Ctrl only
FBgn0028583	lcs	la costa	FALSE				FALSE				TRUE	Down	-1.30515	1.63718e-43	1	ARQ112-SUMO vs ARQ112 only
FBgn0028895	CG17328	uncharacterized protein	TRUE	Down	-1.05887	5.89797e-20	FALSE				FALSE				1	ARQ20 vs Ctrl only
FBgn0028956	mthl3	methuselah-like 3	TRUE	Up	1.62951	1.38259e-19	FALSE				FALSE				1	ARQ20 vs Ctrl only
FBgn0029091	Chs2	Chitin synthase 2	TRUE	Down	-1.40054	0.0127322	FALSE				FALSE				1	ARQ20 vs Ctrl only
FBgn0029747	CG5062	uncharacterized protein	TRUE	Up	1.81589	3.60354e-12	FALSE				FALSE				1	ARQ20 vs Ctrl only
FBgn0029851	CG14445	uncharacterized protein	TRUE	Up	1.59912	8.84876e-09	FALSE				FALSE				1	ARQ20 vs Ctrl only
FBgn0030001	cyr	cypher	TRUE	Up	1.1906	0.0188992	FALSE				FALSE				1	ARQ20 vs Ctrl only
FBgn0030159	CG9689	uncharacterized protein	TRUE	Up	1.14071	5.75994e-15	FALSE				FALSE				1	ARQ20 vs Ctrl only
FBgn0030218	CG1628	uncharacterized protein	TRUE	Up	1.17987	1.91453e-23	FALSE				FALSE				1	ARQ20 vs Ctrl only
FBgn0030439	CG12716	uncharacterized protein	FALSE				TRUE	Up	1.13174	2.24548e-07	FALSE				1	ARQ112 vs ARQ20 only
FBgn0030593	CG9512	uncharacterized protein	FALSE				TRUE	Up	1.74989	5.7926e-13	FALSE				1	ARQ112 vs ARQ20 only
FBgn0030615	Cyp4s3	Cytochrome P450 4s3	TRUE	Down	-2.20763	2.43825e-56	FALSE				FALSE				1	ARQ20 vs Ctrl only
FBgn0030640	CG6294	uncharacterized protein	TRUE	Up	1.77014	0.0404509	FALSE				FALSE				1	ARQ20 vs Ctrl only
FBgn0030653	CG7860	uncharacterized protein	TRUE	Up	1.11741	3.22416e-11	FALSE				FALSE				1	ARQ20 vs Ctrl only
FBgn0030756	CG9903	uncharacterized protein	FALSE				FALSE				TRUE	Up	2.56839	0.0265235	1	ARQ112-SUMO vs ARQ112 only
FBgn0030774	sphe	spheroide	TRUE	Down	-1.85357	0.0392262	FALSE				FALSE				1	ARQ20 vs Ctrl only
FBgn0030830	CG5172	uncharacterized protein	TRUE	Up	1.04172	0.000353409	FALSE				FALSE				1	ARQ20 vs Ctrl only
FBgn0030933	CG6470	uncharacterized protein	TRUE	Up	1.41927	0.000111542	FALSE				TRUE	Down	-1.29661	0.000970357	2	ARQ20/Ctrl + SUMO/ARQ112
FBgn0030949	Cyp308a1	Cytochrome P450 308a1	TRUE	Up	1.16585	0.000332465	FALSE				FALSE				1	ARQ20 vs Ctrl only
FBgn0031085	CG9570	uncharacterized protein	TRUE	Up	4.98011	8.0532e-05	FALSE				FALSE				1	ARQ20 vs Ctrl only
FBgn0031347	nis	no individualized sperm	TRUE	Down	-1.2349	0.00117085	FALSE				FALSE				1	ARQ20 vs Ctrl only
FBgn0031432	Cyp309a1	Cytochrome P450 309a1	TRUE	Up	1.11349	0.013771	FALSE				FALSE				1	ARQ20 vs Ctrl only
FBgn0031451	CG9961	uncharacterized protein	TRUE	Down	-2.12754	0.000171026	FALSE				FALSE				1	ARQ20 vs Ctrl only
FBgn0031471	CG3117	uncharacterized protein	FALSE				TRUE	Up	3.98886	0.0380324	FALSE				1	ARQ112 vs ARQ20 only
FBgn0031554	CG15418	uncharacterized protein	TRUE	Down	-1.02436	0.0217214	FALSE				FALSE				1	ARQ20 vs Ctrl only
FBgn0031559	CG3513	uncharacterized protein	TRUE	Up	1.15927	2.9838e-05	FALSE				FALSE				1	ARQ20 vs Ctrl only
FBgn0031560	CG16713	uncharacterized protein	TRUE	Up	2.86411	1.25352e-99	FALSE				FALSE				1	ARQ20 vs Ctrl only
FBgn0031701	TotM	Turandot M	TRUE	Down	-2.33692	0.00919626	TRUE	Up	1.9799	0.0106255	FALSE				2	ARQ20/Ctrl + ARQ112/ARQ20
FBgn0031778	lncRNA:CR9162	long non-coding RNA:CR9162	TRUE	Down	-2.09862	0.0160745	FALSE				TRUE	Down	-4.14282	0.000535881	2	ARQ20/Ctrl + SUMO/ARQ112
FBgn0031800	CG9497	uncharacterized protein	FALSE				TRUE	Up	1.1104	7.53781e-16	FALSE				1	ARQ112 vs ARQ20 only
FBgn0031878	sip2	septin interacting protein 2	TRUE	Down	-3.88882	0.0147201	FALSE				FALSE				1	ARQ20 vs Ctrl only
FBgn0031936	CG13794	uncharacterized protein	TRUE	Down	-1.02805	1.1899e-29	FALSE				FALSE				1	ARQ20 vs Ctrl only
FBgn0032105	borr	borealin-related	TRUE	Down	-4.76841	0.00426789	FALSE				FALSE				1	ARQ20 vs Ctrl only
FBgn0032181	CG13133	uncharacterized protein	TRUE	Up	1.00857	0.00179515	FALSE				FALSE				1	ARQ20 vs Ctrl only
FBgn0032187	CG4839	uncharacterized protein	TRUE	Up	1.30758	1.91369e-05	FALSE				FALSE				1	ARQ20 vs Ctrl only
FBgn0032192	CG5731	uncharacterized protein	FALSE				FALSE				TRUE	Up	1.10624	5.37912e-05	1	ARQ112-SUMO vs ARQ112 only
FBgn0032219	CG4995	uncharacterized protein	TRUE	Down	-2.22764	8.84876e-09	FALSE				FALSE				1	ARQ20 vs Ctrl only
FBgn0032284	CG7294	uncharacterized protein	TRUE	Down	-1.83933	2.54023e-06	TRUE	Up	1.16482	0.00496809	TRUE	Down	-1.34654	0.000639125	3	All three
FBgn0032299	CG17127	uncharacterized protein	FALSE				TRUE	Up	1.44541	1.10057e-06	TRUE	Down	-1.03584	0.000539438	2	ARQ112/ARQ20 + SUMO/ARQ112
FBgn0032387	CG16965	uncharacterized protein	FALSE				TRUE	Up	1.20552	7.65972e-16	FALSE				1	ARQ112 vs ARQ20 only
FBgn0032470	Ttc30	Tetratricopeptide repeat domain 30	TRUE	Down	-2.82389	4.76895e-106	FALSE				FALSE				1	ARQ20 vs Ctrl only
FBgn0032473	kmg	kumgang	FALSE				TRUE	Up	1.11813	7.65581e-07	FALSE				1	ARQ112 vs ARQ20 only
FBgn0032478	Rsph1	Radial spoke head protein 1	TRUE	Up	1.17385	0.00451698	FALSE				FALSE				1	ARQ20 vs Ctrl only
FBgn0032638	SPH93	Serine protease homolog 93	FALSE				TRUE	Up	6.16246	0.000213944	TRUE	Down	-6.8584	3.71002e-05	2	ARQ112/ARQ20 + SUMO/ARQ112
FBgn0032639	CG18563	uncharacterized protein	FALSE				TRUE	Up	2.53897	0.0188448	TRUE	Down	-2.97515	0.0087957	2	ARQ112/ARQ20 + SUMO/ARQ112
FBgn0032734	CG15169	uncharacterized protein	TRUE	Up	1.28664	0.00227938	FALSE				FALSE				1	ARQ20 vs Ctrl only
FBgn0032908	CG9270	uncharacterized protein	FALSE				TRUE	Down	-1.27332	0.00010415	FALSE				1	ARQ112 vs ARQ20 only
FBgn0033020	COX4L	Cytochrome c oxidase subunit 4-like	FALSE				TRUE	Down	-1.2289	0.000101452	FALSE				1	ARQ112 vs ARQ20 only
FBgn0033041	Or42a	Odorant receptor 42a	TRUE	Up	1.21103	0.00120245	FALSE				FALSE				1	ARQ20 vs Ctrl only
FBgn0033065	Cyp6w1	Cytochrome P450 6w1	TRUE	Up	1.23493	2.22805e-05	FALSE				FALSE				1	ARQ20 vs Ctrl only
FBgn0033124	Tsp42Ec	Tetraspanin 42Ec	TRUE	Down	-1.22788	0.00895104	FALSE				FALSE				1	ARQ20 vs Ctrl only
FBgn0033138	Tsp42Eq	Tetraspanin 42Eq	FALSE				TRUE	Up	1.11187	1.09748e-07	FALSE				1	ARQ112 vs ARQ20 only
FBgn0033139	Tsp42Er	Tetraspanin 42Er	FALSE				TRUE	Up	1.47247	3.62896e-06	FALSE				1	ARQ112 vs ARQ20 only
FBgn0033158	CG12164	uncharacterized protein	TRUE	Up	1.40734	5.34254e-05	TRUE	Down	-1.23324	5.74477e-05	FALSE				2	ARQ20/Ctrl + ARQ112/ARQ20
FBgn0033203	CG2070	uncharacterized protein	TRUE	Down	-1.18007	0.0330363	FALSE				FALSE				1	ARQ20 vs Ctrl only
FBgn0033302	Cyp6a14	Cytochrome P450 6a14	TRUE	Up	1.28202	5.57731e-54	FALSE				TRUE	Up	1.06735	8.98201e-39	2	ARQ20/Ctrl + SUMO/ARQ112
FBgn0033307	CG14752	uncharacterized protein	TRUE	Up	5.68559	2.61884e-51	TRUE	Down	-2.89251	2.44517e-36	TRUE	Up	4.143	4.31661e-92	3	All three
FBgn0033308	CG8736	uncharacterized protein	TRUE	Up	2.11682	2.96324e-13	TRUE	Down	-1.2227	4.26714e-08	TRUE	Up	1.99152	1.15722e-22	3	All three
FBgn0033355	CG13748	uncharacterized protein	FALSE				FALSE				TRUE	Down	-3.58846	0.0382443	1	ARQ112-SUMO vs ARQ112 only
FBgn0033367	PPO2	Prophenoloxidase 2	FALSE				TRUE	Up	1.00751	2.33914e-06	TRUE	Up	1.07477	0.0125048	2	ARQ112/ARQ20 + SUMO/ARQ112
FBgn0033372	CG13742	uncharacterized protein	TRUE	Down	-1.58997	0.00304923	FALSE				FALSE				1	ARQ20 vs Ctrl only
FBgn0033501	CG12911	uncharacterized protein	TRUE	Up	1.09664	0.0268788	FALSE				FALSE				1	ARQ20 vs Ctrl only
FBgn0033597	Cpr47Ea	Cuticular protein 47Ea	TRUE	Up	1.09212	0.00164163	FALSE				FALSE				1	ARQ20 vs Ctrl only
FBgn0033658	Twdlbeta	Tweedlebeta	TRUE	Up	1.34381	0.00616065	FALSE				FALSE				1	ARQ20 vs Ctrl only
FBgn0033696	Cyp6g2	Cytochrome P450 6g2	TRUE	Up	1.75677	1.97782e-09	FALSE				FALSE				1	ARQ20 vs Ctrl only
FBgn0033773	Mos	Mos oncogene	TRUE	Down	-1.70923	0.00704473	FALSE				FALSE				1	ARQ20 vs Ctrl only
FBgn0033827	CG17047	uncharacterized protein	TRUE	Down	-1.09065	0.0252737	FALSE				FALSE				1	ARQ20 vs Ctrl only
FBgn0033830	CG10814	uncharacterized protein	TRUE	Down	-2.52933	2.25591e-05	TRUE	Up	2.02443	0.0210669	TRUE	Down	-2.25113	0.0109419	3	All three
FBgn0033866	CG6280	uncharacterized protein	TRUE	Up	2.3308	2.33572e-11	FALSE				TRUE	Down	-1.94904	2.19138e-19	2	ARQ20/Ctrl + SUMO/ARQ112
FBgn0033963	CG12857	uncharacterized protein	TRUE	Down	-1.39182	0.0435257	FALSE				FALSE				1	ARQ20 vs Ctrl only
FBgn0033978	Cyp6a23	Cytochrome P450 6a23	TRUE	Up	1.83192	5.73514e-50	FALSE				TRUE	Up	1.4057	9.36198e-13	2	ARQ20/Ctrl + SUMO/ARQ112
FBgn0033980	Cyp6a20	Cytochrome P450 6a20	FALSE				FALSE				TRUE	Up	1.00407	1.54084e-13	1	ARQ112-SUMO vs ARQ112 only
FBgn0033997	Ir51a	Ionotropic receptor 51a	TRUE	Up	3.25509	4.84877e-05	FALSE				TRUE	Up	2.44077	0.00106125	2	ARQ20/Ctrl + SUMO/ARQ112
FBgn0034076	Jhedup	Juvenile hormone esterase duplication	TRUE	Up	1.42884	0.0380528	FALSE				FALSE				1	ARQ20 vs Ctrl only
FBgn0034126	jtb	jetboil	TRUE	Up	1.64159	2.65663e-19	FALSE				FALSE				1	ARQ20 vs Ctrl only
FBgn0034129	Parp16	Poly(ADP-ribose) polymerase 16	TRUE	Up	3.65272	0.012712	FALSE				TRUE	Down	-4.23164	0.00256569	2	ARQ20/Ctrl + SUMO/ARQ112
FBgn0034166	CG6472	uncharacterized protein	TRUE	Up	1.89745	1.83287e-43	FALSE				TRUE	Down	-2.27208	1.43962e-47	2	ARQ20/Ctrl + SUMO/ARQ112
FBgn0034218	CG18467	uncharacterized protein	TRUE	Down	-1.23304	7.4985e-21	FALSE				FALSE				1	ARQ20 vs Ctrl only
FBgn0034219	mthl4	methuselah-like 4	TRUE	Up	1.50478	7.09505e-29	FALSE				FALSE				1	ARQ20 vs Ctrl only
FBgn0034328	BomBc1	Bomanin Bicipital 1	TRUE	Down	-2.42354	3.07211e-11	TRUE	Up	2.96653	0.00189747	FALSE				2	ARQ20/Ctrl + ARQ112/ARQ20
FBgn0034335	GstE1	Glutathione S transferase E1	TRUE	Down	-1.82055	1.36141e-115	TRUE	Up	1.51742	6.02312e-75	TRUE	Down	-1.48954	4.53219e-68	3	All three
FBgn0034407	DptB	Diptericin B	TRUE	Down	-2.46545	0.0290696	FALSE				TRUE	Down	-5.49313	0.00134474	2	ARQ20/Ctrl + SUMO/ARQ112
FBgn0034435	fest	wurstfest	TRUE	Down	-1.50755	0.00192817	FALSE				FALSE				1	ARQ20 vs Ctrl only
FBgn0034440	CG10073	uncharacterized protein	TRUE	Up	1.99979	1.08081e-16	TRUE	Down	-2.84712	1.96157e-31	FALSE				2	ARQ20/Ctrl + ARQ112/ARQ20
FBgn0034454	CG15120	uncharacterized protein	TRUE	Up	1.03475	9.17247e-05	FALSE				FALSE				1	ARQ20 vs Ctrl only
FBgn0034505	CG16739	uncharacterized protein	FALSE				TRUE	Down	-1.30428	0.0003088	TRUE	Up	1.19499	0.00195391	2	ARQ112/ARQ20 + SUMO/ARQ112
FBgn0034511	GNBP-like3	GNBP-like 3	FALSE				TRUE	Up	1.9265	0.00408884	TRUE	Down	-1.73568	0.0329299	2	ARQ112/ARQ20 + SUMO/ARQ112
FBgn0034623	CG9822	uncharacterized protein	TRUE	Up	5.42026	0.000226642	FALSE				FALSE				1	ARQ20 vs Ctrl only
FBgn0034670	CG13488	uncharacterized protein	FALSE				TRUE	Up	2.28209	1.11371e-07	TRUE	Down	-1.26635	0.00122623	2	ARQ112/ARQ20 + SUMO/ARQ112
FBgn0034692	CG13502	uncharacterized protein	TRUE	Down	-1.07962	2.43813e-08	FALSE				FALSE				1	ARQ20 vs Ctrl only
FBgn0034712	Alp8	Alkaline phosphatase 8	TRUE	Up	1.88535	0.0160441	FALSE				FALSE				1	ARQ20 vs Ctrl only
FBgn0034761	CG4250	uncharacterized protein	FALSE				TRUE	Up	1.4508	8.97518e-28	FALSE				1	ARQ112 vs ARQ20 only
FBgn0034866	Or59c	Odorant receptor 59c	TRUE	Up	1.85486	0.000179071	FALSE				FALSE				1	ARQ20 vs Ctrl only
FBgn0034928	CG13562	uncharacterized protein	TRUE	Down	-1.11052	2.20804e-05	FALSE				FALSE				1	ARQ20 vs Ctrl only
FBgn0034942	CG13566	uncharacterized protein	TRUE	Up	1.52057	0.01081	FALSE				FALSE				1	ARQ20 vs Ctrl only
FBgn0035040	CG4741	uncharacterized protein	TRUE	Down	-2.92189	3.48796e-51	FALSE				FALSE				1	ARQ20 vs Ctrl only
FBgn0035194	Psf1	Partner of Sld Five 1	TRUE	Up	1.00712	0.00895132	FALSE				FALSE				1	ARQ20 vs Ctrl only
FBgn0035258	CG13931	uncharacterized protein	TRUE	Up	2.06699	3.44041e-05	FALSE				FALSE				1	ARQ20 vs Ctrl only
FBgn0035279	Cpr62Ba	Cuticular protein 62Ba	TRUE	Up	1.42837	0.0147485	FALSE				FALSE				1	ARQ20 vs Ctrl only
FBgn0035282	CNMa	CNMamide	TRUE	Down	-1.07005	0.000791319	FALSE				FALSE				1	ARQ20 vs Ctrl only
FBgn0035496	CG14990	uncharacterized protein	TRUE	Down	-1.89346	3.13185e-13	FALSE				FALSE				1	ARQ20 vs Ctrl only
FBgn0035512	Cpr64Ac	Cuticular protein 64Ac	TRUE	Up	1.63464	0.00940824	FALSE				FALSE				1	ARQ20 vs Ctrl only
FBgn0035513	Cpr64Ad	Cuticular protein 64Ad	TRUE	Up	1.99439	6.88e-10	FALSE				FALSE				1	ARQ20 vs Ctrl only
FBgn0035545	CG12607	uncharacterized protein	TRUE	Up	4.64944	0.000140533	FALSE				FALSE				1	ARQ20 vs Ctrl only
FBgn0035550	CG11349	uncharacterized protein	TRUE	Down	-2.07036	0.000443639	FALSE				FALSE				1	ARQ20 vs Ctrl only
FBgn0035553	CG13722	uncharacterized protein	TRUE	Up	2.09136	2.41822e-10	FALSE				FALSE				1	ARQ20 vs Ctrl only
FBgn0035572	CG13711	uncharacterized protein	TRUE	Down	-3.13884	0.0496079	FALSE				FALSE				1	ARQ20 vs Ctrl only
FBgn0035619	Alp10	Alkaline phosphatase 10	TRUE	Down	-5.23474	3.9689e-06	FALSE				FALSE				1	ARQ20 vs Ctrl only
FBgn0035620	Alp9	Alkaline phosphatase 9	TRUE	Down	-6.58827	9.97335e-15	FALSE				FALSE				1	ARQ20 vs Ctrl only
FBgn0035627	Sse	Separase	TRUE	Down	-1.25618	0.0257757	FALSE				FALSE				1	ARQ20 vs Ctrl only
FBgn0035638	Tektin-C	Tektin C	TRUE	Down	-4.8446	8.04043e-262	FALSE				FALSE				1	ARQ20 vs Ctrl only
FBgn0035725	Mis12	Mis12	TRUE	Down	-1.88014	6.42712e-34	FALSE				FALSE				1	ARQ20 vs Ctrl only
FBgn0035727	CG10063	uncharacterized protein	TRUE	Up	1.62506	0.0232667	FALSE				FALSE				1	ARQ20 vs Ctrl only
FBgn0035761	RhoGEF4	Rho guanine nucleotide exchange factor 4	TRUE	Down	-2.34611	0.00130835	FALSE				FALSE				1	ARQ20 vs Ctrl only
FBgn0035780	CG18417	uncharacterized protein	TRUE	Down	-2.27247	0.0273714	FALSE				FALSE				1	ARQ20 vs Ctrl only
FBgn0035859	CG13678	uncharacterized protein	TRUE	Up	1.27292	0.0308287	FALSE				FALSE				1	ARQ20 vs Ctrl only
FBgn0035861	CG7213	uncharacterized protein	TRUE	Down	-1.83586	0.000281044	FALSE				FALSE				1	ARQ20 vs Ctrl only
FBgn0035941	CG13313	uncharacterized protein	TRUE	Down	-1.90098	0.00224775	FALSE				FALSE				1	ARQ20 vs Ctrl only
FBgn0035949	CG13314	uncharacterized protein	TRUE	Up	1.97158	0.0184173	FALSE				FALSE				1	ARQ20 vs Ctrl only
FBgn0036320	CG10943	uncharacterized protein	TRUE	Up	2.65396	0.045566	FALSE				FALSE				1	ARQ20 vs Ctrl only
FBgn0036585	CG13071	uncharacterized protein	TRUE	Down	-1.05724	0.000296454	FALSE				FALSE				1	ARQ20 vs Ctrl only
FBgn0036588	CG13068	uncharacterized protein	TRUE	Up	2.04438	0.0131069	FALSE				FALSE				1	ARQ20 vs Ctrl only
FBgn0036592	CG13049	uncharacterized protein	TRUE	Up	2.51751	0.00329977	FALSE				FALSE				1	ARQ20 vs Ctrl only
FBgn0036595	CG13046	uncharacterized protein	TRUE	Up	1.67961	0.0144939	FALSE				FALSE				1	ARQ20 vs Ctrl only
FBgn0036597	CG4962	uncharacterized protein	TRUE	Up	5.00034	1.98182e-226	FALSE				FALSE				1	ARQ20 vs Ctrl only
FBgn0036617	Cpr72Ea	Cuticular protein 72Ea	TRUE	Down	-1.41136	0.0144939	FALSE				FALSE				1	ARQ20 vs Ctrl only
FBgn0036640	nxf2	nuclear RNA export factor 2	TRUE	Down	-1.58194	0.000894295	FALSE				FALSE				1	ARQ20 vs Ctrl only
FBgn0036652	CG13032	uncharacterized protein	TRUE	Down	-1.57673	0.0233322	FALSE				FALSE				1	ARQ20 vs Ctrl only
FBgn0036678	CG11905	uncharacterized protein	TRUE	Up	2.54267	2.85849e-09	FALSE				FALSE				1	ARQ20 vs Ctrl only
FBgn0036679	CG13022	uncharacterized protein	TRUE	Up	1.33224	1.21214e-05	FALSE				FALSE				1	ARQ20 vs Ctrl only
FBgn0036717	CG13731	uncharacterized protein	TRUE	Up	1.80431	0.000479653	FALSE				FALSE				1	ARQ20 vs Ctrl only
FBgn0036749	CG7460	uncharacterized protein	FALSE				FALSE				TRUE	Down	-1.06367	1.30066e-08	1	ARQ112-SUMO vs ARQ112 only
FBgn0036750	CG6034	uncharacterized protein	FALSE				TRUE	Up	1.24735	0.00862183	FALSE				1	ARQ112 vs ARQ20 only
FBgn0036791	CG7271	uncharacterized protein	TRUE	Down	-2.60113	0.0276409	FALSE				FALSE				1	ARQ20 vs Ctrl only
FBgn0036831	CG6839	uncharacterized protein	TRUE	Down	-2.31806	0.0319853	FALSE				FALSE				1	ARQ20 vs Ctrl only
FBgn0036870	CG14095	uncharacterized protein	TRUE	Up	2.49042	0.0417543	FALSE				FALSE				1	ARQ20 vs Ctrl only
FBgn0036970	Spn77Bc	Serpin 77Bc	TRUE	Down	-1.01809	0.00164199	FALSE				FALSE				1	ARQ20 vs Ctrl only
FBgn0037025	Spc105R	Spc105-related	TRUE	Down	-1.7542	0.00188853	FALSE				FALSE				1	ARQ20 vs Ctrl only
FBgn0037065	CG12974	uncharacterized protein	TRUE	Down	-1.7316	0.00646319	FALSE				FALSE				1	ARQ20 vs Ctrl only
FBgn0037099	CG7173	uncharacterized protein	TRUE	Down	-3.58889	3.11103e-11	FALSE				FALSE				1	ARQ20 vs Ctrl only
FBgn0037100	CapaR	Capability receptor	TRUE	Down	-1.3342	0.000121759	FALSE				FALSE				1	ARQ20 vs Ctrl only
FBgn0037126	CG14567	uncharacterized protein	TRUE	Down	-1.0279	2.67295e-12	FALSE				FALSE				1	ARQ20 vs Ctrl only
FBgn0037131	CG14564	uncharacterized protein	TRUE	Up	2.40666	2.8957e-06	FALSE				FALSE				1	ARQ20 vs Ctrl only
FBgn0037133	CG7370	uncharacterized protein	TRUE	Up	2.5797	0.00551847	FALSE				FALSE				1	ARQ20 vs Ctrl only
FBgn0037167	CG11425	uncharacterized protein	FALSE				FALSE				TRUE	Down	-1.08083	1.99152e-15	1	ARQ112-SUMO vs ARQ112 only
FBgn0037238	CG1090	uncharacterized protein	TRUE	Up	1.11018	1.39528e-46	FALSE				FALSE				1	ARQ20 vs Ctrl only
FBgn0037324	Orco	Odorant receptor co-receptor	TRUE	Up	1.12802	0.0139844	FALSE				FALSE				1	ARQ20 vs Ctrl only
FBgn0037410	Osi2	Osiris 2	TRUE	Up	2.59513	4.37373e-62	FALSE				FALSE				1	ARQ20 vs Ctrl only
FBgn0037416	Osi9	Osiris 9	TRUE	Up	1.45505	3.00935e-08	FALSE				FALSE				1	ARQ20 vs Ctrl only
FBgn0037424	Osi15	Osiris 15	TRUE	Up	4.14408	0.000452034	FALSE				FALSE				1	ARQ20 vs Ctrl only
FBgn0037430	Osi20	Osiris 20	TRUE	Up	4.27276	0.00215088	FALSE				FALSE				1	ARQ20 vs Ctrl only
FBgn0037488	CG14607	uncharacterized protein	TRUE	Down	-2.1422	0.0234519	FALSE				FALSE				1	ARQ20 vs Ctrl only
FBgn0037547	CG7910	uncharacterized protein	TRUE	Up	1.54215	2.33759e-06	FALSE				FALSE				1	ARQ20 vs Ctrl only
FBgn0037548	CG7900	uncharacterized protein	TRUE	Up	1.26138	9.51397e-43	FALSE				FALSE				1	ARQ20 vs Ctrl only
FBgn0037562	Nazo	nazo	TRUE	Down	-2.76617	7.22994e-05	FALSE				FALSE				1	ARQ20 vs Ctrl only
FBgn0037594	Or85d	Odorant receptor 85d	TRUE	Up	2.23013	1.94076e-05	FALSE				FALSE				1	ARQ20 vs Ctrl only
FBgn0037797	CG12420	uncharacterized protein	TRUE	Down	-2.38256	0.0184265	FALSE				FALSE				1	ARQ20 vs Ctrl only
FBgn0038047	CG5245	uncharacterized protein	TRUE	Up	1.60278	0.0105921	FALSE				FALSE				1	ARQ20 vs Ctrl only
FBgn0038053	CG18549	uncharacterized protein	TRUE	Up	1.04078	1.37549e-40	FALSE				FALSE				1	ARQ20 vs Ctrl only
FBgn0038095	Cyp304a1	Cytochrome P450 304a1	TRUE	Down	-1.42534	0.00228854	FALSE				FALSE				1	ARQ20 vs Ctrl only
FBgn0038097	CG14384	uncharacterized protein	TRUE	Down	-3.5962	0.00858269	FALSE				FALSE				1	ARQ20 vs Ctrl only
FBgn0038160	CG9759	uncharacterized protein	TRUE	Down	-1.06779	0.00200366	FALSE				FALSE				1	ARQ20 vs Ctrl only
FBgn0038214	CG9616	uncharacterized protein	FALSE				FALSE				TRUE	Down	-1.44282	0.0279508	1	ARQ112-SUMO vs ARQ112 only
FBgn0038277	RpS5b	Ribosomal protein S5b	TRUE	Down	-3.11484	0.0219844	FALSE				FALSE				1	ARQ20 vs Ctrl only
FBgn0038290	CG6912	uncharacterized protein	TRUE	Up	1.55883	2.43735e-24	FALSE				FALSE				1	ARQ20 vs Ctrl only
FBgn0038377	CG9632	uncharacterized protein	FALSE				TRUE	Down	-1.47312	0.00282208	FALSE				1	ARQ112 vs ARQ20 only
FBgn0038507	CG5863	uncharacterized protein	TRUE	Down	-4.34789	0.00446438	FALSE				FALSE				1	ARQ20 vs Ctrl only
FBgn0038702	CG3739	uncharacterized protein	TRUE	Down	-4.19746	0.0317257	FALSE				FALSE				1	ARQ20 vs Ctrl only
FBgn0038820	CG4000	uncharacterized protein	TRUE	Up	1.4676	2.53353e-16	FALSE				FALSE				1	ARQ20 vs Ctrl only
FBgn0038833	CG15696	uncharacterized protein	TRUE	Up	2.57926	0.000204361	FALSE				FALSE				1	ARQ20 vs Ctrl only
FBgn0038846	CG5697	uncharacterized protein	TRUE	Down	-1.16174	1.63036e-16	FALSE				FALSE				1	ARQ20 vs Ctrl only
FBgn0038979	tHMG2	testis-enriched HMG-box-containing protein 2	TRUE	Down	-5.21342	6.49778e-06	FALSE				FALSE				1	ARQ20 vs Ctrl only
FBgn0039015	Takl2	Tak1-like 2	FALSE				TRUE	Up	1.32468	0.0106049	FALSE				1	ARQ112 vs ARQ20 only
FBgn0039040	CG13833	uncharacterized protein	TRUE	Up	1.20162	5.84012e-20	FALSE				FALSE				1	ARQ20 vs Ctrl only
FBgn0039051	CG17109	uncharacterized protein	FALSE				FALSE				TRUE	Up	1.91613	1.1686e-05	1	ARQ112-SUMO vs ARQ112 only
FBgn0039052	CG6733	uncharacterized protein	TRUE	Up	2.00356	0.0100338	TRUE	Up	1.44101	5.74477e-05	TRUE	Up	1.71875	0.000520793	3	All three
FBgn0039128	CG13599	uncharacterized protein	TRUE	Down	-2.1322	0.0162787	FALSE				FALSE				1	ARQ20 vs Ctrl only
FBgn0039310	CG11878	uncharacterized protein	TRUE	Down	-1.59762	0.00745619	TRUE	Up	1.00657	0.00387186	FALSE				2	ARQ20/Ctrl + ARQ112/ARQ20
FBgn0039316	CG11893	uncharacterized protein	FALSE				TRUE	Up	1.30545	3.28756e-17	FALSE				1	ARQ112 vs ARQ20 only
FBgn0039415	CG6142	uncharacterized protein	TRUE	Up	1.66742	7.9701e-19	FALSE				FALSE				1	ARQ20 vs Ctrl only
FBgn0039429	CG14238	uncharacterized protein	TRUE	Down	-1.6371	9.88533e-06	FALSE				FALSE				1	ARQ20 vs Ctrl only
FBgn0039449	CG6425	uncharacterized protein	TRUE	Down	-1.2177	0.0490608	FALSE				FALSE				1	ARQ20 vs Ctrl only
FBgn0039459	IntS12	Integrator 12	TRUE	Down	-1.94368	7.68052e-86	FALSE				FALSE				1	ARQ20 vs Ctrl only
FBgn0039666	Diedel	diedel	FALSE				TRUE	Up	1.66115	0.0323264	FALSE				1	ARQ112 vs ARQ20 only
FBgn0039684	Obp99d	Odorant-binding protein 99d	TRUE	Up	2.63259	4.5957e-19	FALSE				FALSE				1	ARQ20 vs Ctrl only
FBgn0039685	Obp99b	Odorant-binding protein 99b	FALSE				FALSE				TRUE	Up	1.04755	0.00419782	1	ARQ112-SUMO vs ARQ112 only
FBgn0039686	CG15506	uncharacterized protein	TRUE	Up	1.21219	5.64709e-05	FALSE				FALSE				1	ARQ20 vs Ctrl only
FBgn0039780	PH4alphaNE1	prolyl-4-hydroxylase-alpha NE1	TRUE	Down	-1.24429	2.92694e-08	TRUE	Down	-1.10481	0.00587846	FALSE				2	ARQ20/Ctrl + ARQ112/ARQ20
FBgn0039856	CG1774	uncharacterized protein	TRUE	Up	1.25838	1.50247e-25	FALSE				FALSE				1	ARQ20 vs Ctrl only
FBgn0040091	Ugt317A1	UDP-glycosyltransferase family 317 member A1	TRUE	Up	1.27833	7.51193e-31	FALSE				FALSE				1	ARQ20 vs Ctrl only
FBgn0040099	lectin-28C	lectin-28C	TRUE	Up	1.37811	4.05259e-26	FALSE				FALSE				1	ARQ20 vs Ctrl only
FBgn0040251	Ugt302K1	UDP-glycosyltransferase family 302 member K1	TRUE	Down	-1.26552	4.99184e-08	FALSE				FALSE				1	ARQ20 vs Ctrl only
FBgn0040256	Ugt35C1	UDP-glycosyltransferase family 35 member C1	TRUE	Down	-1.32902	4.87155e-57	FALSE				FALSE				1	ARQ20 vs Ctrl only
FBgn0040257	Ugt302E1	UDP-glycosyltransferase family 302 member E1	TRUE	Up	1.11076	0.0402386	FALSE				FALSE				1	ARQ20 vs Ctrl only
FBgn0040333	brv3	brivido-3	TRUE	Up	3.3529	8.1965e-06	FALSE				FALSE				1	ARQ20 vs Ctrl only
FBgn0040349	CG3699	uncharacterized protein	TRUE	Up	2.71069	2.74613e-09	FALSE				FALSE				1	ARQ20 vs Ctrl only
FBgn0040360	CG14626	uncharacterized protein	TRUE	Up	1.67582	8.03488e-11	FALSE				FALSE				1	ARQ20 vs Ctrl only
FBgn0040507	ACXD	Adenylyl cyclase X D	TRUE	Up	1.19963	6.60128e-16	FALSE				FALSE				1	ARQ20 vs Ctrl only
FBgn0040629	CAH5	Carbonic anhydrase 5	TRUE	Down	-2.28684	0.000765917	TRUE	Up	1.42155	0.000839313	FALSE				2	ARQ20/Ctrl + ARQ112/ARQ20
FBgn0040649	CG15461	uncharacterized protein	TRUE	Up	2.11978	0.0362443	FALSE				FALSE				1	ARQ20 vs Ctrl only
FBgn0040717	Nplp4	Neuropeptide-like precursor 4	TRUE	Up	1.32902	1.97873e-12	FALSE				FALSE				1	ARQ20 vs Ctrl only
FBgn0040718	CG15353	uncharacterized protein	TRUE	Up	1.13201	2.04473e-07	FALSE				FALSE				1	ARQ20 vs Ctrl only
FBgn0040798	CG13069	uncharacterized protein	TRUE	Up	3.10102	0.00282468	FALSE				FALSE				1	ARQ20 vs Ctrl only
FBgn0040799	CG13051	uncharacterized protein	TRUE	Up	2.4629	0.000894295	FALSE				FALSE				1	ARQ20 vs Ctrl only
FBgn0040832	CG8012	uncharacterized protein	TRUE	Up	1.05169	2.00588e-20	FALSE				FALSE				1	ARQ20 vs Ctrl only
FBgn0040842	CG15212	uncharacterized protein	TRUE	Up	2.73627	0.0206929	FALSE				FALSE				1	ARQ20 vs Ctrl only
FBgn0041183	Tep1	Thioester-containing protein 1	TRUE	Down	-1.12516	0.0328949	FALSE				FALSE				1	ARQ20 vs Ctrl only
FBgn0041579	AttC	Attacin-C	TRUE	Down	-1.42571	0.0134585	FALSE				FALSE				1	ARQ20 vs Ctrl only
FBgn0041581	AttB	Attacin-B	TRUE	Down	-1.0704	0.0222467	FALSE				FALSE				1	ARQ20 vs Ctrl only
FBgn0041621	Or82a	Odorant receptor 82a	TRUE	Up	1.72299	2.49415e-19	FALSE				FALSE				1	ARQ20 vs Ctrl only
FBgn0041622	Or69a	Odorant receptor 69a	TRUE	Up	4.55855	0.000594085	FALSE				FALSE				1	ARQ20 vs Ctrl only
FBgn0041780	Ssl2	Strictosidine synthase-like 2	TRUE	Up	3.57245	3.19203e-05	FALSE				FALSE				1	ARQ20 vs Ctrl only
FBgn0042110	CG18765	uncharacterized protein	TRUE	Up	1.58207	0.000235395	FALSE				FALSE				1	ARQ20 vs Ctrl only
FBgn0042129	OS9	Olfactory-specific 9	TRUE	Up	1.48999	1.38658e-07	FALSE				FALSE				1	ARQ20 vs Ctrl only
FBgn0042173	CG18853	uncharacterized protein	TRUE	Down	-1.418	0.0117991	FALSE				FALSE				1	ARQ20 vs Ctrl only
FBgn0043043	Desat2	Desaturase 2	TRUE	Up	1.02571	0.00293751	FALSE				FALSE				1	ARQ20 vs Ctrl only
FBgn0043854	slam	slow as molasses	FALSE				TRUE	Down	-1.01415	7.65972e-16	TRUE	Up	1.13743	5.00911e-21	2	ARQ112/ARQ20 + SUMO/ARQ112
FBgn0046302	CG10650	uncharacterized protein	FALSE				FALSE				TRUE	Down	-1.29457	6.36485e-08	1	ARQ112-SUMO vs ARQ112 only
FBgn0046879	Obp56c	Odorant-binding protein 56c	FALSE				FALSE				TRUE	Up	1.23986	0.0214877	1	ARQ112-SUMO vs ARQ112 only
FBgn0050039	CG30039	uncharacterized protein	TRUE	Down	-4.46765	0.000435803	FALSE				FALSE				1	ARQ20 vs Ctrl only
FBgn0050054	CG30054	uncharacterized protein	TRUE	Up	2.87132	6.18055e-118	FALSE				FALSE				1	ARQ20 vs Ctrl only
FBgn0050076	CG30076	uncharacterized protein	TRUE	Down	-3.06829	6.34699e-06	FALSE				FALSE				1	ARQ20 vs Ctrl only
FBgn0050083	CG30083	uncharacterized protein	FALSE				TRUE	Down	-1.39223	1.27086e-10	TRUE	Up	1.41192	7.054e-13	2	ARQ112/ARQ20 + SUMO/ARQ112
FBgn0050098	CG30098	uncharacterized protein	FALSE				FALSE				TRUE	Down	-1.62608	6.88531e-07	1	ARQ112-SUMO vs ARQ112 only
FBgn0050154	CG30154	uncharacterized protein	FALSE				FALSE				TRUE	Down	-1.22399	4.27479e-06	1	ARQ112-SUMO vs ARQ112 only
FBgn0050161	CG30161	uncharacterized protein	FALSE				FALSE				TRUE	Down	-1.55806	0.0141261	1	ARQ112-SUMO vs ARQ112 only
FBgn0050184	CG30184	uncharacterized protein	FALSE				FALSE				TRUE	Up	2.11392	6.94851e-07	1	ARQ112-SUMO vs ARQ112 only
FBgn0050187	CG30187	uncharacterized protein	FALSE				FALSE				TRUE	Up	1.10285	2.43105e-10	1	ARQ112-SUMO vs ARQ112 only
FBgn0050285	BaraC	Baramicin C	TRUE	Up	1.01098	1.63879e-25	FALSE				FALSE				1	ARQ20 vs Ctrl only
FBgn0050295	Ipk1	Inositol phosphate kinase 1	TRUE	Down	-1.23549	3.00858e-52	FALSE				FALSE				1	ARQ20 vs Ctrl only
FBgn0050488	antr	antares	TRUE	Down	-1.45494	0.00480608	FALSE				FALSE				1	ARQ20 vs Ctrl only
FBgn0050489	Cyp12d1-p	Cytochrome P450 12d1 proximal	TRUE	Up	1.52582	3.70089e-09	FALSE				FALSE				1	ARQ20 vs Ctrl only
FBgn0051025	Ppi1	Protein phosphatase 1c interacting protein 1	TRUE	Up	4.0696	0.00230079	FALSE				FALSE				1	ARQ20 vs Ctrl only
FBgn0051029	CG31029	uncharacterized protein	TRUE	Up	7.42703	3.48943e-13	FALSE				FALSE				1	ARQ20 vs Ctrl only
FBgn0051220	CG31220	uncharacterized protein	TRUE	Down	-4.30204	1.20228e-05	FALSE				FALSE				1	ARQ20 vs Ctrl only
FBgn0051262	CG31262	uncharacterized protein	TRUE	Down	-1.22265	0.0467842	FALSE				FALSE				1	ARQ20 vs Ctrl only
FBgn0051720	mthl15	methuselah-like 15	TRUE	Up	1.13058	2.83754e-05	FALSE				FALSE				1	ARQ20 vs Ctrl only
FBgn0051755	SoYb	Sister of Yb	TRUE	Down	-1.10946	0.000480174	FALSE				FALSE				1	ARQ20 vs Ctrl only
FBgn0051823	CG31823	uncharacterized protein	TRUE	Up	2.47871	0.00543284	FALSE				FALSE				1	ARQ20 vs Ctrl only
FBgn0051865	Ada1-1	transcriptional Adaptor 1-1	FALSE				TRUE	Up	1.89107	0.000130852	FALSE				1	ARQ112 vs ARQ20 only
FBgn0051875	CG31875	uncharacterized protein	TRUE	Down	-1.30992	0.000340165	FALSE				FALSE				1	ARQ20 vs Ctrl only
FBgn0052027	lncRNA:CR32027	long non-coding RNA:CR32027	TRUE	Up	1.31143	0.0202913	FALSE				FALSE				1	ARQ20 vs Ctrl only
FBgn0052192	CG32192	uncharacterized protein	TRUE	Down	-2.48646	0.000917879	FALSE				FALSE				1	ARQ20 vs Ctrl only
FBgn0052207	hpRNA:CR32207	hairpin RNA:CR32207	TRUE	Down	-1.34026	2.11613e-13	FALSE				FALSE				1	ARQ20 vs Ctrl only
FBgn0052255	Gr64f	Gustatory receptor 64f	TRUE	Up	1.34776	0.00115064	FALSE				FALSE				1	ARQ20 vs Ctrl only
FBgn0052282	Drsl4	Drosomycin-like 4	TRUE	Down	-1.53615	1.66064e-83	FALSE				FALSE				1	ARQ20 vs Ctrl only
FBgn0052364	tut	tumorous testis	TRUE	Down	-2.41978	8.78258e-24	FALSE				FALSE				1	ARQ20 vs Ctrl only
FBgn0052368	lncRNA:CR32368	long non-coding RNA:CR32368	TRUE	Down	-1.70451	1.88924e-05	FALSE				FALSE				1	ARQ20 vs Ctrl only
FBgn0052475	mthl8	methuselah-like 8	TRUE	Up	10.8799	3.39075e-20	TRUE	Down	-10.5892	1.54679e-18	FALSE				2	ARQ20/Ctrl + ARQ112/ARQ20
FBgn0052483	CG32483	uncharacterized protein	TRUE	Down	-1.72067	0.00732552	FALSE				FALSE				1	ARQ20 vs Ctrl only
FBgn0052581	sordd2	suppression of retinal degeneration disease 1 upon overexpression 2	TRUE	Up	6.16603	4.21329e-159	FALSE				FALSE				1	ARQ20 vs Ctrl only
FBgn0052650	CG32650	uncharacterized protein	FALSE				TRUE	Up	1.88428	5.78093e-07	TRUE	Down	-1.65547	8.3418e-06	2	ARQ112/ARQ20 + SUMO/ARQ112
FBgn0052713	CG32713	uncharacterized protein	TRUE	Up	5.50929	1.02443e-05	FALSE				FALSE				1	ARQ20 vs Ctrl only
FBgn0052755	CG32755	uncharacterized protein	TRUE	Down	-1.07721	7.49357e-08	FALSE				FALSE				1	ARQ20 vs Ctrl only
FBgn0053105	p24-2	p24-related-2	TRUE	Up	6.26665	9.05843e-08	FALSE				FALSE				1	ARQ20 vs Ctrl only
FBgn0053233	CG33233	uncharacterized protein	FALSE				TRUE	Down	-1.14373	0.0038982	FALSE				1	ARQ112 vs ARQ20 only
FBgn0053346	CG33346	uncharacterized protein	TRUE	Down	-4.0537	0.00923108	FALSE				FALSE				1	ARQ20 vs Ctrl only
FBgn0053632	CG33632	uncharacterized protein	TRUE	Down	-1.14534	0.0339925	FALSE				FALSE				1	ARQ20 vs Ctrl only
FBgn0053914	CG33914	uncharacterized protein	TRUE	Down	-1.28648	1.31185e-05	FALSE				FALSE				1	ARQ20 vs Ctrl only
FBgn0053926	Srg3	Sting-regulated gene 3	TRUE	Up	4.15353	3.42172e-29	FALSE				FALSE				1	ARQ20 vs Ctrl only
FBgn0054034	CG34034	uncharacterized protein	TRUE	Up	1.07473	0.00424914	FALSE				FALSE				1	ARQ20 vs Ctrl only
FBgn0058469	lncRNA:CR40469	long non-coding RNA:CR40469	TRUE	Up	1.78275	6.75232e-24	FALSE				FALSE				1	ARQ20 vs Ctrl only
FBgn0063496	GstE4	Glutathione S transferase E4	TRUE	Up	1.82165	0.0163631	FALSE				FALSE				1	ARQ20 vs Ctrl only
FBgn0063667	meep	meep	TRUE	Up	1.14152	0.0422023	FALSE				FALSE				1	ARQ20 vs Ctrl only
FBgn0083000	snoRNA:Psi28S-1192b	ncRNA	TRUE	Down	-2.22559	0.0323595	FALSE				FALSE				1	ARQ20 vs Ctrl only
FBgn0085244	CG34215	uncharacterized protein	FALSE				FALSE				TRUE	Down	-2.22498	0.00774004	1	ARQ112-SUMO vs ARQ112 only
FBgn0085246	CG34217	uncharacterized protein	TRUE	Up	1.39761	0.0469548	FALSE				FALSE				1	ARQ20 vs Ctrl only
FBgn0085273	CG34244	uncharacterized protein	TRUE	Up	1.2225	0.00228854	FALSE				FALSE				1	ARQ20 vs Ctrl only
FBgn0085356	CG34327	uncharacterized protein	TRUE	Up	1.48369	2.4881e-07	FALSE				FALSE				1	ARQ20 vs Ctrl only
FBgn0085419	Rgk2	Rad, Gem/Kir family member 2	FALSE				TRUE	Down	-1.28855	6.34255e-42	FALSE				1	ARQ112 vs ARQ20 only
FBgn0085485	CG34456	uncharacterized protein	TRUE	Up	2.04496	9.37341e-05	FALSE				FALSE				1	ARQ20 vs Ctrl only
FBgn0085520	CR40801	pseudo	FALSE				TRUE	Up	3.7654	0.00365346	TRUE	Down	-3.17885	0.0270005	2	ARQ112/ARQ20 + SUMO/ARQ112
FBgn0085732	CR40190	pseudo	FALSE				TRUE	Down	-1.12709	2.53871e-08	FALSE				1	ARQ112 vs ARQ20 only
FBgn0085792	CR41509	pseudo	TRUE	Down	-5.0523	5.24335e-05	FALSE				FALSE				1	ARQ20 vs Ctrl only
FBgn0086687	Desat1	Desaturase 1	TRUE	Up	1.02268	5.9491e-10	FALSE				FALSE				1	ARQ20 vs Ctrl only
FBgn0250816	AGO3	Argonaute 3	TRUE	Down	-2.89188	0.00107924	FALSE				FALSE				1	ARQ20 vs Ctrl only
FBgn0259739	CG42393	uncharacterized protein	TRUE	Down	-2.38486	0.000640717	FALSE				FALSE				1	ARQ20 vs Ctrl only
FBgn0259741	CG42395	uncharacterized protein	TRUE	Down	-2.06232	3.79647e-05	FALSE				FALSE				1	ARQ20 vs Ctrl only
FBgn0259791	bora	aurora borealis	TRUE	Down	-4.63623	0.0188044	FALSE				FALSE				1	ARQ20 vs Ctrl only
FBgn0259896	NimC1	Nimrod C1	FALSE				TRUE	Up	1.24897	2.02417e-24	FALSE				1	ARQ112 vs ARQ20 only
FBgn0260431	CG42526	uncharacterized protein	TRUE	Up	1.29656	6.34134e-06	FALSE				FALSE				1	ARQ20 vs Ctrl only
FBgn0260463	Unc-115b	Uncoordinated 115b	TRUE	Up	5.78528	3.02108e-21	FALSE				FALSE				1	ARQ20 vs Ctrl only
FBgn0261817	CG42759	uncharacterized protein	TRUE	Down	-2.7185	0.0317142	FALSE				FALSE				1	ARQ20 vs Ctrl only
FBgn0261989	CG42807	uncharacterized protein	TRUE	Down	-1.6532	0.000166072	TRUE	Up	1.01435	0.0337493	FALSE				2	ARQ20/Ctrl + ARQ112/ARQ20
FBgn0262150	CG42876	uncharacterized protein	TRUE	Up	1.77222	1.1795e-06	FALSE				FALSE				1	ARQ20 vs Ctrl only
FBgn0262358	CG43056	uncharacterized protein	TRUE	Down	-2.2078	0.0012098	FALSE				FALSE				1	ARQ20 vs Ctrl only
FBgn0262359	CG43057	uncharacterized protein	TRUE	Down	-2.6854	0.00379382	FALSE				FALSE				1	ARQ20 vs Ctrl only
FBgn0262532	CR43086	pseudo	TRUE	Up	1.5987	0.00121338	FALSE				FALSE				1	ARQ20 vs Ctrl only
FBgn0262540	CG43094	uncharacterized protein	TRUE	Up	2.31042	6.21853e-10	FALSE				FALSE				1	ARQ20 vs Ctrl only
FBgn0262565	CR43105	pseudo	TRUE	Down	-4.78582	8.65577e-05	FALSE				FALSE				1	ARQ20 vs Ctrl only
FBgn0262577	CG43117	uncharacterized protein	TRUE	Down	-1.76802	3.55182e-05	FALSE				FALSE				1	ARQ20 vs Ctrl only
FBgn0262679	CG43149	uncharacterized protein	TRUE	Up	7.2096	1.11285e-10	FALSE				FALSE				1	ARQ20 vs Ctrl only
FBgn0262789	CR43170	pseudo	TRUE	Up	2.44071	1.92133e-06	FALSE				FALSE				1	ARQ20 vs Ctrl only
FBgn0262815	CR43186	pseudo	TRUE	Down	-2.89673	0.0211642	FALSE				FALSE				1	ARQ20 vs Ctrl only
FBgn0262838	BomT1	Bomanin Tailed 1	FALSE				TRUE	Up	1.30275	0.00659864	FALSE				1	ARQ112 vs ARQ20 only
FBgn0262972	lncRNA:cherub	cherub	TRUE	Down	-1.56628	9.48941e-09	FALSE				FALSE				1	ARQ20 vs Ctrl only
FBgn0263330	lncRNA:CR43411	long non-coding RNA:CR43411	TRUE	Up	1.02813	4.96046e-10	FALSE				FALSE				1	ARQ20 vs Ctrl only
FBgn0263406	lncRNA:CR43452	long non-coding RNA:CR43452	TRUE	Up	1.42069	3.12555e-08	FALSE				FALSE				1	ARQ20 vs Ctrl only
FBgn0263747	CG43672	uncharacterized protein	TRUE	Down	-1.38068	0.0310054	FALSE				FALSE				1	ARQ20 vs Ctrl only
FBgn0263780	CG17684	uncharacterized protein	TRUE	Down	-1.02575	1.26601e-15	FALSE				FALSE				1	ARQ20 vs Ctrl only
FBgn0263830	CG40486	uncharacterized protein	TRUE	Up	1.32342	4.40043e-34	FALSE				FALSE				1	ARQ20 vs Ctrl only
FBgn0263999	CG43742	uncharacterized protein	FALSE				FALSE				TRUE	Up	2.83228	0.0146052	1	ARQ112-SUMO vs ARQ112 only
FBgn0264541	CG43920	uncharacterized protein	TRUE	Down	-4.36588	0.00615339	FALSE				FALSE				1	ARQ20 vs Ctrl only
FBgn0264567	lncRNA:CR43939	long non-coding RNA:CR43939	TRUE	Down	-3.09252	0.0217214	FALSE				FALSE				1	ARQ20 vs Ctrl only
FBgn0264699	CG43968	uncharacterized protein	TRUE	Up	4.18161	4.43335e-05	FALSE				FALSE				1	ARQ20 vs Ctrl only
FBgn0264745	CR44003	pseudo	FALSE				TRUE	Up	1.05455	0.000661399	TRUE	Down	-1.51984	2.84783e-06	2	ARQ112/ARQ20 + SUMO/ARQ112
FBgn0264835	lncRNA:CR44043	long non-coding RNA:CR44043	TRUE	Down	-2.57306	2.59571e-21	FALSE				FALSE				1	ARQ20 vs Ctrl only
FBgn0264916	asRNA:CR44107	antisense RNA:CR44107	TRUE	Up	1.50514	5.54852e-05	FALSE				FALSE				1	ARQ20 vs Ctrl only
FBgn0265047	FDY	flagrante delicto Y	FALSE				TRUE	Up	5.605	3.54343e-07	FALSE				1	ARQ112 vs ARQ20 only
FBgn0265089	eIF4E3	eukaryotic translation initiation factor 4E3	TRUE	Down	-3.71344	0.00118761	FALSE				FALSE				1	ARQ20 vs Ctrl only
FBgn0265318	asRNA:CR44291	antisense RNA:CR44291	TRUE	Up	3.21869	0.000194742	FALSE				FALSE				1	ARQ20 vs Ctrl only
FBgn0265344	lncRNA:CR44298	long non-coding RNA:CR44298	FALSE				TRUE	Up	1.00293	0.00973095	FALSE				1	ARQ112 vs ARQ20 only
FBgn0265377	lncRNA:CR44318	long non-coding RNA:CR44318	TRUE	Down	-4.02749	0.00704523	FALSE				FALSE				1	ARQ20 vs Ctrl only
FBgn0265533	CR44383	pseudo	TRUE	Up	6.32653	1.26821e-08	FALSE				FALSE				1	ARQ20 vs Ctrl only
FBgn0265577	IBIN	Induced by Infection	TRUE	Down	-2.17083	0.0114809	TRUE	Up	6.5425	0.00100219	TRUE	Down	-6.28567	0.000718115	3	All three
FBgn0265613	asRNA:CR44431	antisense RNA:CR44431	FALSE				TRUE	Down	-1.7015	3.66702e-07	TRUE	Up	1.85341	4.06265e-08	2	ARQ112/ARQ20 + SUMO/ARQ112
FBgn0265665	lncRNA:CR44472	long non-coding RNA:CR44472	FALSE				TRUE	Down	-1.30225	0.00102285	FALSE				1	ARQ112 vs ARQ20 only
FBgn0265689	lncRNA:CR44496	long non-coding RNA:CR44496	TRUE	Down	-1.94294	0.00857386	FALSE				FALSE				1	ARQ20 vs Ctrl only
FBgn0265809	lncRNA:CR44598	long non-coding RNA:CR44598	TRUE	Down	-2.17324	0.00502865	FALSE				FALSE				1	ARQ20 vs Ctrl only
FBgn0265813	lncRNA:CR44602	long non-coding RNA:CR44602	TRUE	Up	1.38766	0.00717032	FALSE				FALSE				1	ARQ20 vs Ctrl only
FBgn0265814	lncRNA:CR44603	long non-coding RNA:CR44603	TRUE	Up	2.02883	0.00276631	FALSE				FALSE				1	ARQ20 vs Ctrl only
FBgn0265855	lncRNA:CR44644	long non-coding RNA:CR44644	TRUE	Down	-1.0097	8.75057e-05	FALSE				FALSE				1	ARQ20 vs Ctrl only
FBgn0265993	lncRNA:CR44768	long non-coding RNA:CR44768	TRUE	Up	1.58005	0.00174431	FALSE				FALSE				1	ARQ20 vs Ctrl only
FBgn0266148	lncRNA:CR44854	long non-coding RNA:CR44854	TRUE	Up	1.76753	0.0130883	FALSE				FALSE				1	ARQ20 vs Ctrl only
FBgn0266382	asRNA:CR45024	antisense RNA:CR45024	TRUE	Up	1.37753	5.1952e-07	FALSE				FALSE				1	ARQ20 vs Ctrl only
FBgn0266393	CR45033	pseudo	TRUE	Down	-1.63893	0.0404512	FALSE				FALSE				1	ARQ20 vs Ctrl only
FBgn0266404	asRNA:CR45044	antisense RNA:CR45044	TRUE	Up	2.88845	3.75737e-08	FALSE				FALSE				1	ARQ20 vs Ctrl only
FBgn0266405	CG45045	uncharacterized protein	TRUE	Down	-2.70649	0.016252	FALSE				FALSE				1	ARQ20 vs Ctrl only
FBgn0266633	asRNA:CR45140	antisense RNA:CR45140	TRUE	Up	2.76223	0.00562704	FALSE				FALSE				1	ARQ20 vs Ctrl only
FBgn0266649	lncRNA:CR45156	long non-coding RNA:CR45156	TRUE	Up	1.32046	0.00805783	FALSE				FALSE				1	ARQ20 vs Ctrl only
FBgn0266680	lncRNA:CR45170	long non-coding RNA:CR45170	TRUE	Down	-1.06738	0.00463955	FALSE				FALSE				1	ARQ20 vs Ctrl only
FBgn0266689	lncRNA:CR45179	long non-coding RNA:CR45179	TRUE	Down	-2.17888	0.000243554	FALSE				FALSE				1	ARQ20 vs Ctrl only
FBgn0266741	asRNA:CR45214	antisense RNA:CR45214	TRUE	Up	1.91192	0.0076504	FALSE				FALSE				1	ARQ20 vs Ctrl only
FBgn0266809	asRNA:CR45271	antisense RNA:CR45271	TRUE	Down	-1.23196	0.00711874	FALSE				FALSE				1	ARQ20 vs Ctrl only
FBgn0266859	lncRNA:CR45320	long non-coding RNA:CR45320	TRUE	Down	-2.07677	0.0432448	FALSE				FALSE				1	ARQ20 vs Ctrl only
FBgn0266876	lncRNA:CR45337	long non-coding RNA:CR45337	TRUE	Down	-1.56533	1.20016e-05	FALSE				FALSE				1	ARQ20 vs Ctrl only
FBgn0266877	lncRNA:CR45338	long non-coding RNA:CR45338	TRUE	Down	-1.50919	9.78212e-07	FALSE				FALSE				1	ARQ20 vs Ctrl only
FBgn0266912	lncRNA:CR45372	long non-coding RNA:CR45372	TRUE	Down	-1.10197	0.0458006	FALSE				FALSE				1	ARQ20 vs Ctrl only
FBgn0266979	lncRNA:CR45430	long non-coding RNA:CR45430	TRUE	Up	3.12885	0.0239696	FALSE				FALSE				1	ARQ20 vs Ctrl only
FBgn0266989	lncRNA:CR45440	long non-coding RNA:CR45440	TRUE	Up	2.17581	0.000945413	FALSE				FALSE				1	ARQ20 vs Ctrl only
FBgn0266993	lncRNA:CR45444	long non-coding RNA:CR45444	TRUE	Down	-1.19283	0.0417993	FALSE				FALSE				1	ARQ20 vs Ctrl only
FBgn0267013	lncRNA:CR45457	long non-coding RNA:CR45457	TRUE	Up	1.6153	0.00607718	FALSE				FALSE				1	ARQ20 vs Ctrl only
FBgn0267017	lncRNA:CR45461	long non-coding RNA:CR45461	TRUE	Down	-3.28765	4.56528e-06	FALSE				FALSE				1	ARQ20 vs Ctrl only
FBgn0267021	lncRNA:CR45465	long non-coding RNA:CR45465	TRUE	Up	5.49059	1.02005e-15	FALSE				TRUE	Down	-1.38014	3.45691e-05	2	ARQ20/Ctrl + SUMO/ARQ112
FBgn0267029	lncRNA:CR45473	long non-coding RNA:CR45473	TRUE	Up	1.14689	9.14793e-21	FALSE				FALSE				1	ARQ20 vs Ctrl only
FBgn0267160	asRNA:CR45600	antisense RNA:CR45600	TRUE	Up	4.88704	1.51286e-168	FALSE				FALSE				1	ARQ20 vs Ctrl only
FBgn0267270	lncRNA:CR45706	long non-coding RNA:CR45706	TRUE	Down	-1.06744	0.0119505	FALSE				FALSE				1	ARQ20 vs Ctrl only
FBgn0267428	DIP-lambda	Dpr-interacting protein lambda	TRUE	Up	1.18249	1.18333e-12	FALSE				FALSE				1	ARQ20 vs Ctrl only
FBgn0267469	lncRNA:CR45819	long non-coding RNA:CR45819	TRUE	Down	-1.08343	3.04761e-05	FALSE				FALSE				1	ARQ20 vs Ctrl only
FBgn0267511	28SrRNA-Psi:CR45851	28S ribosomal RNA pseudogene:CR45851	TRUE	Up	1.06981	0.0230113	FALSE				FALSE				1	ARQ20 vs Ctrl only
FBgn0267554	asRNA:CR45894	antisense RNA:CR45894	TRUE	Down	-1.0434	5.95661e-06	FALSE				FALSE				1	ARQ20 vs Ctrl only
FBgn0267763	lncRNA:CR46094	long non-coding RNA:CR46094	TRUE	Down	-1.70915	0.0393792	FALSE				FALSE				1	ARQ20 vs Ctrl only
FBgn0267798	lncRNA:CR46123	long non-coding RNA:CR46123	TRUE	Down	-6.36421	1.38881e-15	FALSE				FALSE				1	ARQ20 vs Ctrl only
FBgn0267936	lncRNA:CR46216	long non-coding RNA:CR46216	TRUE	Down	-1.80997	1.41872e-31	FALSE				FALSE				1	ARQ20 vs Ctrl only
FBgn0267966	asRNA:CR46246	antisense RNA:CR46246	TRUE	Down	-2.07164	0.00117101	FALSE				FALSE				1	ARQ20 vs Ctrl only
FBgn0267991	lncRNA:CR46258	long non-coding RNA:CR46258	TRUE	Up	3.69944	0.00036387	FALSE				FALSE				1	ARQ20 vs Ctrl only
FBgn0283437	PPO1	Prophenoloxidase 1	FALSE				TRUE	Up	1.12565	0.00365346	TRUE	Up	1.21725	0.0121567	2	ARQ112/ARQ20 + SUMO/ARQ112
FBgn0283461	Drs	Drosomycin	FALSE				TRUE	Up	5.04733	0.00166938	TRUE	Down	-4.00499	0.0391181	2	ARQ112/ARQ20 + SUMO/ARQ112
FBgn0286788	Orc1	Origin recognition complex subunit 1	FALSE				FALSE				TRUE	Down	-1.03954	8.92805e-09	1	ARQ112-SUMO vs ARQ112 only
FBgn0287216	lncRNA:CR46446	long non-coding RNA:CR46446	TRUE	Down	-2.92269	1.28432e-06	TRUE	Up	3.17407	9.58597e-10	TRUE	Down	-1.83084	1.90394e-05	3	All three
FBgn0287613	lncRNA:CR46482	long non-coding RNA:CR46482	TRUE	Up	1.13072	0.0046951	FALSE				FALSE				1	ARQ20 vs Ctrl only
FBgn0289438	lncRNA:CR46529	long non-coding RNA:CR46529	TRUE	Up	2.33949	0.00998869	FALSE				FALSE				1	ARQ20 vs Ctrl only
